# Towards universal modeling of transcript isoform expression levels

**DOI:** 10.1101/2025.07.21.665977

**Authors:** Savio Ho-Chit Chow, Christina Huan Shi, Aniruddha Deshpande, Qin Cao, Kevin Y. Yip

## Abstract

A holy grail in computational biology is accurate modeling of transcript expression levels using epigenetic features, which would provide a quantitative way to study gene regulation in normal and disease states. Previous studies relied heavily on immortalized cell lines that exhibit properties different from cells in natural tissue environments. Most studies also quantified the expression of each gene by a single expression level, which fails to capture separate expression levels of different transcript isoforms of the same gene. In this study, making use of the latest large-scale dataset of paired transcriptomic and epigenomic data of human samples produced by the International Human Epigenome Consortium (IHEC), we computationally modeled the expression levels of individual transcript isoforms in 324 samples from 29 tissue types. We constructed the models using graph-based methods that integrate both location-specific epigenomic features and multiple types of gene-gene relationships. We found that to infer transcript isoform expression levels in a sample, a model that integrates information from many samples of other tissue types consistently outperforms a model trained on data from this sample itself, providing strong support that it is possible to construct a “universal” model that can accurately infer transcript isoform expression levels across tissue types.
