## Supplementary File S1 for "Towards universal modeling of transcript isoform expression levels"

### Sheet: Sheet 1
Sample ID	Tissue origin (simplified)	Biomaterial type	Total RNA−seq availability	mRNA−seq availability	WGBS protocol	Sex	Disease status	Sample pooling status
IHECRE00000001	Breast	cell	F	T	WGBS	F	disease	single
IHECRE00000004	Venous Blood	cell	T	F	WGBS	F	non-disease	single
IHECRE00000008	Venous Blood	cell	T	F	WGBS	M	non-disease	single
IHECRE00000013	Venous Blood	cell	T	F	WGBS	F	non-disease	single
IHECRE00000014	Bone Marrow	cell	T	F	WGBS	F	disease	single
IHECRE00000016	Venous Blood	cell	T	F	WGBS	M	non-disease	pooled
IHECRE00000022	Cord Blood	cell	T	F	WGBS	M	non-disease	single
IHECRE00000024	Venous Blood	cell	T	F	WGBS	M	non-disease	pooled
IHECRE00000027	Venous Blood	cell	T	F	WGBS	M	non-disease	single
IHECRE00000034	Venous Blood	cell	T	F	WGBS	F	non-disease	pooled
IHECRE00000043	Venous Blood	cell	T	F	WGBS	F	non-disease	single
IHECRE00000048	Cord Blood	cell	T	F	WGBS	M	non-disease	single
IHECRE00000051	Bone Marrow	cell	T	F	WGBS	F	disease	single
IHECRE00000053	Bone Marrow	cell	F	T	WGBS	F	disease	single
IHECRE00000055	Cord Blood	cell	T	F	WGBS	F	non-disease	single
IHECRE00000059	Venous Blood	cell	T	F	WGBS	M	non-disease	single
IHECRE00000060	Cord Blood	cell	T	F	WGBS	M	non-disease	single
IHECRE00000070	Venous Blood	cell	T	F	WGBS	M	non-disease	pooled
IHECRE00000071	Venous Blood	cell	T	F	WGBS	F	non-disease	single
IHECRE00000076	Cord Blood	cell	T	F	WGBS	F	non-disease	single
IHECRE00000084	Venous Blood	cell	T	F	WGBS	F	non-disease	single
IHECRE00000094	Venous Blood	cell	T	F	WGBS	M	non-disease	single
IHECRE00000095	Cord Blood	cell	T	F	WGBS	M	non-disease	single
IHECRE00000099	Cord Blood	cell	T	F	WGBS	M	non-disease	single
IHECRE00000101	Venous Blood	cell	T	F	WGBS	F	non-disease	single
IHECRE00000109	Venous Blood	cell	T	F	WGBS	M	non-disease	single
IHECRE00000112	Cord Blood	cell	T	F	WGBS	F	non-disease	single
IHECRE00000124	Cord Blood	cell	T	F	WGBS	F	non-disease	single
IHECRE00000126	Cord Blood	cell	T	F	WGBS	F	non-disease	single
IHECRE00000129	Venous Blood	cell	T	F	WGBS	M	non-disease	single
IHECRE00000142	Cord Blood	cell	T	F	WGBS	F	non-disease	pooled
IHECRE00000147	Venous Blood	cell	T	F	WGBS	F	non-disease	single
IHECRE00000152	Venous Blood	tissue	T	F	WGBS	F	disease	single
IHECRE00000153	Venous Blood	tissue	T	F	WGBS	F	disease	single
IHECRE00000155	Cord Blood	cell	T	F	WGBS	F	non-disease	single
IHECRE00000159	Venous Blood	cell	T	F	WGBS	F	non-disease	single
IHECRE00000160	Venous Blood	cell	T	F	WGBS	M	non-disease	single
IHECRE00000161	Venous Blood	cell	T	F	WGBS	F	non-disease	single
IHECRE00000171	Cord Blood	cell	T	F	WGBS	F	non-disease	pooled
IHECRE00000174	Venous Blood	cell	T	F	WGBS	M	non-disease	single
IHECRE00000177	Venous Blood	cell	T	F	WGBS	F	non-disease	single
IHECRE00000184	Cord Blood	cell	T	F	WGBS	M	non-disease	single
IHECRE00000188	Venous Blood	tissue	T	F	WGBS	U	disease	single
IHECRE00000193	Cord Blood	cell	T	F	WGBS	M	non-disease	single
IHECRE00000194	Venous Blood	cell	T	F	WGBS	F	non-disease	single
IHECRE00000195	Cord Blood	cell	T	F	WGBS	M	non-disease	single
IHECRE00000221	Brain	tissue	F	T	WGBS	F	disease	single
IHECRE00000222	Thyroid	tissue	F	T	WGBS	F	disease	single
IHECRE00000223	Breast	cell	F	T	WGBS	F	non-disease	pooled
IHECRE00000224	Thyroid	tissue	F	T	WGBS	F	disease	single
IHECRE00000225	Breast	cell	F	T	WGBS	F	non-disease	single
IHECRE00000226	Venous Blood	cell	F	T	WGBS	F	disease	single
IHECRE00000227	Breast	cell	F	T	WGBS	F	non-disease	single
IHECRE00000228	Breast	cell	F	T	WGBS	F	non-disease	pooled
IHECRE00000229	Venous Blood	cell	F	T	WGBS	M	disease	single
IHECRE00000230	Thyroid	tissue	F	T	WGBS	F	non-disease	single
IHECRE00000231	Breast	cell	F	T	WGBS	F	non-disease	pooled
IHECRE00000232	Venous Blood	cell	F	T	WGBS	F	disease	single
IHECRE00000233	Thyroid	tissue	F	T	WGBS	M	non-disease	single
IHECRE00000234	Venous Blood	cell	F	T	WGBS	M	disease	single
IHECRE00000235	Thyroid	tissue	F	T	WGBS	M	disease	single
IHECRE00000236	Thyroid	tissue	F	T	WGBS	F	non-disease	single
IHECRE00000237	Cord Blood	cell	F	T	WGBS	U	non-disease	pooled
IHECRE00000238	Brain	tissue	F	T	WGBS	M	disease	single
IHECRE00000239	Venous Blood	cell	F	T	WGBS	M	disease	single
IHECRE00000240	Brain	tissue	F	T	WGBS	F	disease	single
IHECRE00000241	Venous Blood	cell	F	T	WGBS	M	disease	single
IHECRE00000242	Breast	cell	F	T	WGBS	F	non-disease	pooled
IHECRE00000243	Brain	tissue	F	T	WGBS	M	disease	single
IHECRE00000244	Venous Blood	cell	F	T	WGBS	M	disease	single
IHECRE00000246	Venous Blood	cell	F	T	WGBS	F	disease	single
IHECRE00000247	Venous Blood	cell	F	T	WGBS	F	disease	single
IHECRE00000248	Bone Marrow	cell	T	F	WGBS	F	non-disease	single
IHECRE00000250	Venous Blood	cell	T	F	WGBS	U	non-disease	single
IHECRE00000256	Venous Blood	cell	T	F	WGBS	M	non-disease	single
IHECRE00000260	Venous Blood	cell	T	F	WGBS	F	disease	single
IHECRE00000261	Venous Blood	cell	T	F	WGBS	M	non-disease	single
IHECRE00000265	Venous Blood	cell	T	F	WGBS	M	non-disease	single
IHECRE00000267	Venous Blood	cell	T	F	WGBS	F	disease	single
IHECRE00000270	Venous Blood	cell	F	T	WGBS	F	disease	single
IHECRE00000277	Bone Marrow	cell	T	F	WGBS	F	disease	single
IHECRE00000279	Bone Marrow	cell	T	F	WGBS	M	disease	single
IHECRE00000283	Tonsil	cell	T	F	WGBS	F	non-disease	pooled
IHECRE00000284	Venous Blood	cell	T	F	WGBS	M	non-disease	single
IHECRE00000285	Bone Marrow	cell	T	F	WGBS	F	non-disease	single
IHECRE00000290	Venous Blood	tissue	T	F	WGBS	M	disease	single
IHECRE00000297	Venous Blood	tissue	T	F	WGBS	M	disease	single
IHECRE00000298	Venous Blood	cell	T	F	WGBS	U	non-disease	pooled
IHECRE00000301	Bone Marrow	cell	T	F	WGBS	M	non-disease	pooled
IHECRE00000303	Venous Blood	cell	T	F	WGBS	F	non-disease	single
IHECRE00000304	Bone Marrow	cell	T	F	WGBS	M	non-disease	pooled
IHECRE00000308	Venous Blood	cell	T	F	WGBS	M	non-disease	single
IHECRE00000316	Venous Blood	cell	F	T	WGBS	F	disease	single
IHECRE00000317	Bone Marrow	cell	T	F	WGBS	F	non-disease	single
IHECRE00000318	Venous Blood	cell	T	F	WGBS	M	non-disease	single
IHECRE00000321	Venous Blood	cell	T	F	WGBS	F	disease	single
IHECRE00000324	Bone Marrow	cell	T	F	WGBS	F	disease	single
IHECRE00000330	Bone Marrow	cell	T	F	WGBS	F	non-disease	single
IHECRE00000332	Tonsil	cell	T	F	WGBS	F	non-disease	single
IHECRE00000335	Venous Blood	cell	T	F	WGBS	F	non-disease	pooled
IHECRE00000339	Bone Marrow	cell	T	F	WGBS	F	disease	single
IHECRE00000341	Tonsil	cell	T	F	WGBS	F	non-disease	pooled
IHECRE00000343	Venous Blood	cell	T	F	WGBS	M	disease	single
IHECRE00000346	Venous Blood	cell	T	F	WGBS	M	non-disease	single
IHECRE00000347	Tonsil	cell	T	F	WGBS	F	non-disease	single
IHECRE00000348	Bone Marrow	cell	T	F	WGBS	F	disease	single
IHECRE00000353	Venous Blood	cell	T	F	WGBS	M	non-disease	single
IHECRE00000354	Venous Blood	cell	T	F	WGBS	F	non-disease	pooled
IHECRE00000665	Kidney	tissue	T	F	WGBS	U	disease	single
IHECRE00000666	Venous Blood	cell	T	F	WGBS	F	non-disease	single
IHECRE00000683	Venous Blood	cell	T	F	WGBS	F	non-disease	single
IHECRE00000704	Venous Blood	cell	T	F	WGBS	F	non-disease	single
IHECRE00000709	Kidney	tissue	T	F	WGBS	U	disease	single
IHECRE00000718	Venous Blood	cell	T	F	WGBS	M	non-disease	single
IHECRE00000728	Venous Blood	cell	T	F	WGBS	M	non-disease	single
IHECRE00000734	Venous Blood	cell	T	F	WGBS	F	non-disease	single
IHECRE00000738	Venous Blood	cell	T	F	WGBS	F	non-disease	single
IHECRE00000743	Venous Blood	cell	T	F	WGBS	F	non-disease	single
IHECRE00000774	Venous Blood	cell	T	F	WGBS	M	non-disease	single
IHECRE00000775	Skeletal Muscle	tissue	T	F	WGBS	U	non-disease	single
IHECRE00000784	Skeletal Muscle	tissue	T	F	WGBS	U	disease	single
IHECRE00000808	Venous Blood	cell	T	F	WGBS	F	non-disease	single
IHECRE00000810	Venous Blood	cell	T	F	WGBS	F	non-disease	single
IHECRE00000828	Venous Blood	cell	T	F	WGBS	F	non-disease	single
IHECRE00000831	Venous Blood	cell	T	F	WGBS	M	non-disease	single
IHECRE00000864	Skeletal Muscle	tissue	T	F	WGBS	U	disease	single
IHECRE00000866	Venous Blood	cell	T	F	WGBS	F	non-disease	single
IHECRE00000867	Venous Blood	cell	T	F	WGBS	F	non-disease	single
IHECRE00000868	Venous Blood	cell	T	F	WGBS	F	non-disease	single
IHECRE00000886	Venous Blood	cell	T	F	WGBS	M	non-disease	single
IHECRE00000891	Venous Blood	cell	T	F	WGBS	F	non-disease	single
IHECRE00000938	Aorta	tissue	F	T	PBAT	M	non-disease	single
IHECRE00000943	Mesenchymal Stem Cells	cell	F	T	WGBS	M	non-disease	single
IHECRE00000949	Small Intestine	tissue	T	F	WGBS	M	non-disease	pooled
IHECRE00000974	Trophoblast Cultured Cells	cell	F	T	PBAT	M	non-disease	single
IHECRE00000983	Small Intestine	tissue	F	T	PBAT	M	non-disease	pooled
IHECRE00000987	Colon	tissue	T	F	WGBS	M	non-disease	pooled
IHECRE00000992	Neuronal Progenitor Cultured Cells	cell	F	T	PBAT	M	non-disease	single
IHECRE00001002	Brain	tissue	F	T	WGBS	M	disease	single
IHECRE00001003	Colon	tissue	F	T	WGBS	F	non-disease	single
IHECRE00001004	Venous Blood	cell	F	T	WGBS	M	disease	single
IHECRE00001005	Colon	tissue	F	T	WGBS	M	non-disease	single
IHECRE00001006	Colon	tissue	F	T	WGBS	F	non-disease	single
IHECRE00001007	Colon	tissue	F	T	WGBS	F	non-disease	single
IHECRE00001008	Colon	tissue	F	T	WGBS	F	disease	single
IHECRE00001009	Colon	tissue	F	T	WGBS	F	disease	single
IHECRE00001010	Colon	tissue	F	T	WGBS	M	non-disease	single
IHECRE00001011	Colon	tissue	F	T	WGBS	F	non-disease	single
IHECRE00001012	Colon	tissue	F	T	WGBS	M	non-disease	single
IHECRE00001013	Colon	tissue	F	T	WGBS	F	non-disease	single
IHECRE00001014	Colon	tissue	F	T	WGBS	M	non-disease	single
IHECRE00001015	Colon	tissue	F	T	WGBS	F	disease	single
IHECRE00001016	Colon	tissue	F	T	WGBS	M	non-disease	single
IHECRE00001017	Colon	tissue	F	T	WGBS	F	non-disease	single
IHECRE00001018	Colon	tissue	F	T	WGBS	F	non-disease	single
IHECRE00001019	Colon	tissue	F	T	WGBS	F	non-disease	single
IHECRE00001020	Colon	tissue	F	T	WGBS	M	non-disease	single
IHECRE00001021	Colon	tissue	F	T	WGBS	F	disease	single
IHECRE00001022	Colon	tissue	F	T	WGBS	M	disease	single
IHECRE00001039	Endoderm Cultured Cells	cell	F	T	WGBS	M	non-disease	single
IHECRE00001044	Hematopoietic Stem Cells	cell	T	F	WGBS	U	non-disease	pooled
IHECRE00001050	Embryonic Stem Cell	cell	F	T	PBAT	M	non-disease	single
IHECRE00001232	Colon	tissue	F	T	WGBS	M	disease	single
IHECRE00001233	Colon	tissue	F	T	WGBS	F	disease	single
IHECRE00001234	Colon	tissue	F	T	WGBS	F	non-disease	single
IHECRE00001235	Thyroid	tissue	F	T	WGBS	F	non-disease	single
IHECRE00001236	Thyroid	tissue	F	T	WGBS	F	disease	single
IHECRE00001246	Venous Blood	cell	F	T	WGBS	M	disease	single
IHECRE00001249	Venous Blood	cell	T	F	WGBS	M	non-disease	single
IHECRE00001306	Bone Marrow	cell	T	F	WGBS	M	disease	single
IHECRE00001315	Venous Blood	tissue	T	F	WGBS	M	disease	single
IHECRE00001326	Venous Blood	cell	T	F	WGBS	F	disease	single
IHECRE00001335	Venous Blood	cell	T	F	WGBS	U	non-disease	single
IHECRE00001375	Tonsil	cell	T	F	WGBS	M	non-disease	single
IHECRE00001378	Venous Blood	cell	F	T	WGBS	F	disease	single
IHECRE00001379	Venous Blood	tissue	T	F	WGBS	F	disease	single
IHECRE00001447	Venous Blood	tissue	T	F	WGBS	M	disease	single
IHECRE00001457	Venous Blood	cell	T	F	WGBS	M	non-disease	single
IHECRE00001458	Venous Blood	tissue	T	F	WGBS	F	disease	single
IHECRE00001460	Venous Blood	tissue	T	F	WGBS	M	disease	single
IHECRE00001467	Venous Blood	tissue	T	F	WGBS	M	disease	single
IHECRE00001471	Venous Blood	cell	T	F	WGBS	M	non-disease	single
IHECRE00001482	Venous Blood	cell	F	T	WGBS	F	disease	single
IHECRE00001486	Tonsil	cell	T	F	WGBS	M	non-disease	pooled
IHECRE00001488	Venous Blood	tissue	T	F	WGBS	M	disease	single
IHECRE00001508	Bone Marrow	cell	F	T	WGBS	M	disease	single
IHECRE00001517	Venous Blood	tissue	T	F	WGBS	F	disease	single
IHECRE00001518	Venous Blood	cell	F	T	WGBS	F	disease	single
IHECRE00001526	Venous Blood	tissue	T	F	WGBS	M	disease	single
IHECRE00001546	Venous Blood	cell	T	F	WGBS	M	non-disease	single
IHECRE00001548	Venous Blood	cell	T	F	WGBS	M	non-disease	single
IHECRE00001549	Bone Marrow	cell	T	F	WGBS	F	disease	single
IHECRE00001557	Venous Blood	cell	F	T	WGBS	F	disease	single
IHECRE00001851	Cervix	cell	F	T	WGBS	F	disease	single
IHECRE00001854	Skin	cell	T	T	WGBS	M	non-disease	single
IHECRE00001887	Venous Blood	cell	F	T	WGBS	F	disease	single
IHECRE00001888	Breast	cell	T	T	WGBS	F	non-disease	pooled
IHECRE00001889	Embryonic Stem Cell	cell	F	T	WGBS	M	non-disease	single
IHECRE00001891	Skeletal Muscle	cell	T	T	WGBS	U	non-disease	pooled
IHECRE00001892	Venous Blood	cell	T	T	WGBS	F	non-disease	single
IHECRE00001893	Liver	cell	T	T	WGBS	M	disease	single
IHECRE00001900	Liver	cell	T	T	PBAT	F	non-disease	single
IHECRE00001901	Liver	cell	T	T	PBAT	F	non-disease	single
IHECRE00001902	Liver	cell	T	T	PBAT	F	non-disease	single
IHECRE00001903	Venous Blood	cell	T	T	PBAT	M	non-disease	single
IHECRE00001904	Venous Blood	cell	T	T	PBAT	M	non-disease	single
IHECRE00001905	Venous Blood	cell	T	T	PBAT	M	non-disease	single
IHECRE00001906	Venous Blood	cell	T	T	PBAT	M	non-disease	single
IHECRE00001907	Venous Blood	cell	T	T	PBAT	M	non-disease	single
IHECRE00001908	Venous Blood	cell	T	T	PBAT	M	non-disease	single
IHECRE00001909	Venous Blood	cell	T	T	PBAT	F	non-disease	single
IHECRE00001913	Venous Blood	cell	T	T	PBAT	F	non-disease	single
IHECRE00001914	Venous Blood	cell	T	T	PBAT	F	non-disease	single
IHECRE00001915	Venous Blood	cell	T	T	PBAT	F	non-disease	single
IHECRE00001916	Venous Blood	cell	T	T	PBAT	F	non-disease	single
IHECRE00001921	Venous Blood	cell	T	T	PBAT	F	non-disease	single
IHECRE00001935	Venous Blood	cell	F	T	PBAT	M	non-disease	single
IHECRE00001936	Venous Blood	cell	T	T	PBAT	M	non-disease	single
IHECRE00001952	Placenta	cell	F	T	PBAT	F	non-disease	pooled
IHECRE00001954	Placenta	cell	F	T	PBAT	F	non-disease	single
IHECRE00001955	Placenta	cell	F	T	PBAT	U	non-disease	pooled
IHECRE00001956	Endometrium	cell	F	T	PBAT	U	non-disease	pooled
IHECRE00001957	Placenta	cell	F	T	PBAT	F	non-disease	single
IHECRE00001958	Placenta	cell	F	T	PBAT	U	non-disease	pooled
IHECRE00001959	Endometrium	cell	F	T	PBAT	U	non-disease	pooled
IHECRE00001961	Endometrium	cell	F	T	PBAT	U	non-disease	pooled
IHECRE00001962	Placenta	cell	F	T	PBAT	U	non-disease	pooled
IHECRE00001963	Placenta	cell	F	T	PBAT	U	non-disease	pooled
IHECRE00001964	Placenta	cell	F	T	PBAT	U	non-disease	pooled
IHECRE00001965	Placenta	cell	F	T	PBAT	U	non-disease	pooled
IHECRE00001966	Endometrium	cell	F	T	PBAT	U	non-disease	pooled
IHECRE00001973	Brain	tissue	T	F	WGBS	U	non-disease	single
IHECRE00001990	Brain	tissue	T	F	WGBS	U	non-disease	single
IHECRE00001997	Brain	tissue	T	F	WGBS	U	non-disease	single
IHECRE00002005	Brain	tissue	T	F	WGBS	U	non-disease	single
IHECRE00002058	Brain	tissue	T	F	WGBS	U	non-disease	single
IHECRE00002063	Brain	tissue	T	F	WGBS	U	non-disease	single
IHECRE00002065	Brain	tissue	T	F	WGBS	U	non-disease	single
IHECRE00002067	Brain	tissue	T	F	WGBS	U	non-disease	single
IHECRE00002076	Brain	tissue	T	F	WGBS	U	non-disease	single
IHECRE00002086	Brain	tissue	T	F	WGBS	U	non-disease	single
IHECRE00003660	Venous Blood	cell	F	T	WGBS	M	disease	single
IHECRE00003675	Brain	tissue	F	T	WGBS	M	disease	single
IHECRE00003676	Brain	tissue	F	T	WGBS	M	disease	single
IHECRE00003677	Brain	tissue	F	T	WGBS	M	disease	single
IHECRE00003678	Brain	tissue	F	T	WGBS	F	disease	single
IHECRE00003679	Brain	tissue	F	T	WGBS	M	disease	single
IHECRE00003680	Brain	tissue	F	T	WGBS	M	disease	single
IHECRE00003682	Brain	tissue	F	T	WGBS	F	disease	single
IHECRE00003683	Thyroid	tissue	F	T	WGBS	F	non-disease	single
IHECRE00003684	Thyroid	tissue	F	T	WGBS	F	disease	single
IHECRE00003685	Thyroid	tissue	F	T	WGBS	F	non-disease	single
IHECRE00003686	Thyroid	tissue	F	T	WGBS	F	disease	single
IHECRE00003687	Venous Blood	cell	F	T	WGBS	M	disease	single
IHECRE00003688	Venous Blood	cell	F	T	WGBS	M	disease	single
IHECRE00003689	Venous Blood	cell	F	T	WGBS	M	disease	single
IHECRE00003691	Thyroid	tissue	F	T	WGBS	F	disease	single
IHECRE00003692	Tonsil	cell	F	T	WGBS	M	non-disease	single
IHECRE00003693	Thyroid	tissue	F	T	WGBS	F	non-disease	single
IHECRE00003694	Thyroid	tissue	F	T	WGBS	F	disease	single
IHECRE00003695	Thyroid	tissue	F	T	WGBS	F	non-disease	single
IHECRE00003696	Thyroid	tissue	F	T	WGBS	F	disease	single
IHECRE00003715	Endometrium	cell	F	T	PBAT	U	non-disease	pooled
IHECRE00003716	Endometrium	cell	F	T	PBAT	X	non-disease	pooled
IHECRE00003803	Colon	tissue	T	T	PBAT	M	disease	single
IHECRE00003804	Liver	cell	T	T	PBAT	M	disease	single
IHECRE00003805	Venous Blood	cell	T	F	PBAT	F	non-disease	single
IHECRE00003806	Synovial Fluid	cell	T	F	PBAT	F	disease	single
IHECRE00003808	Liver	cell	T	T	PBAT	M	disease	single
IHECRE00003809	Liver	cell	T	T	PBAT	M	non-disease	single
IHECRE00003810	Liver	cell	T	T	PBAT	M	non-disease	single
IHECRE00003811	Liver	cell	T	T	PBAT	F	disease	single
IHECRE00003812	Colon	tissue	T	T	PBAT	F	disease	single
IHECRE00003813	Liver	cell	T	T	PBAT	M	disease	single
IHECRE00003814	Liver	cell	T	T	PBAT	F	disease	single
IHECRE00003816	Synovial Fluid	cell	T	F	PBAT	F	disease	single
IHECRE00003817	Liver	cell	T	T	PBAT	F	disease	single
IHECRE00003818	Colon	tissue	T	T	PBAT	M	non-disease	single
IHECRE00003819	Liver	cell	T	T	PBAT	M	non-disease	single
IHECRE00003821	Tonsil	cell	F	T	WGBS	M	non-disease	single
IHECRE00003822	Cord Blood	cell	F	T	WGBS	M	non-disease	single
IHECRE00003824	Bone Marrow	tissue	T	F	WGBS	M	disease	single
IHECRE00003825	Cord Blood	cell	T	F	WGBS	X	non-disease	pooled
IHECRE00003827	Cord Blood	cell	F	T	WGBS	M	non-disease	single
IHECRE00003828	Tonsil	cell	F	T	WGBS	M	non-disease	single
IHECRE00003829	Bone Marrow	tissue	F	T	WGBS	F	disease	single
IHECRE00003830	Bone Marrow	tissue	F	T	WGBS	F	disease	single
IHECRE00003832	Venous Blood	cell	F	T	WGBS	M	non-disease	single
IHECRE00003834	Cord Blood	cell	F	T	WGBS	X	non-disease	pooled
IHECRE00003835	Bone Marrow	tissue	T	F	WGBS	M	disease	single
IHECRE00003836	Tonsil	cell	F	T	WGBS	M	non-disease	single
IHECRE00003837	Cord Blood	cell	T	F	WGBS	X	non-disease	pooled
IHECRE00003838	Cord Blood	cell	T	F	WGBS	X	non-disease	pooled
IHECRE00003842	Venous Blood	cell	F	T	WGBS	F	non-disease	single
IHECRE00003843	Bone Marrow	tissue	F	T	WGBS	M	disease	single
IHECRE00003845	Venous Blood	cell	F	T	WGBS	F	non-disease	single
IHECRE00003846	Bone Marrow	tissue	F	T	WGBS	M	disease	single
IHECRE00003847	Bone Marrow	tissue	T	F	WGBS	F	disease	single
IHECRE00003848	Cord Blood	cell	F	T	WGBS	X	non-disease	pooled
IHECRE00004602	Cord Blood	cell	F	T	WGBS	X	non-disease	pooled
IHECRE00004603	Breast	cell	F	T	WGBS	F	non-disease	single
IHECRE00004604	Breast	cell	F	T	WGBS	F	non-disease	single
IHECRE00004605	Breast	cell	F	T	WGBS	F	non-disease	single
IHECRE00004606	Breast	cell	F	T	WGBS	F	non-disease	single
IHECRE00004607	Breast	cell	F	T	WGBS	F	non-disease	single
IHECRE00004608	Breast	cell	F	T	WGBS	F	non-disease	single
IHECRE00004609	Breast	cell	F	T	WGBS	F	non-disease	single
IHECRE00004610	Breast	cell	F	T	WGBS	F	non-disease	single
IHECRE00004614	Breast	cell	F	T	WGBS	F	non-disease	single
IHECRE00004615	Breast	cell	F	T	WGBS	F	non-disease	single
IHECRE00004616	Breast	cell	F	T	WGBS	F	non-disease	single
IHECRE00004617	Breast	cell	F	T	WGBS	F	non-disease	single
IHECRE00004618	Breast	cell	F	T	WGBS	F	non-disease	single
IHECRE00004635	Smooth Muscle	cell	T	T	WGBS	F	non-disease	single
IHECRE00004643	Lung	tissue	T	F	WGBS	F	non-disease	single
IHECRE00004647	Spleen	tissue	T	F	WGBS	M	non-disease	single
IHECRE00004655	Tibial Nerve	tissue	T	F	WGBS	F	non-disease	single
IHECRE00004664	Heart	tissue	T	F	WGBS	F	non-disease	single
IHECRE00004703	Lung	tissue	T	F	WGBS	M	non-disease	single
IHECRE00004713	Skin	cell	T	F	WGBS	F	non-disease	single
IHECRE00004728	Breast	cell	F	T	WGBS	F	non-disease	single
IHECRE00004884	Placenta	tissue	F	T	WGBS	F	non-disease	single
IHECRE00004888	Breast	cell	F	T	WGBS	F	non-disease	single
IHECRE00004900	Placenta	tissue	F	T	WGBS	F	non-disease	single
